# A universal polymer signature in Hi-C resolves cohesin loop density and supports monomeric extrusion

**DOI:** 10.1101/2025.09.04.674214

**Authors:** Kirill Polovnikov, Dmitry Starkov

## Abstract

Cohesin organizes mammalian chromosomes by extruding DNA loops, but whether this process involves single cohesin complexes or paired “dimers” in vivo has remained controversial. Here, we identify a universal physical signature of cohesin loop density in Hi-C contact statistics at short genomic separations. In this regime, contact statistics simplify dramatically and loops can be treated as static, enabling an analytically solvable equilibrium polymer theory for a looped chain with finite contact detection. The theory predicts a characteristic dip in the slope of the contact probability curve that depends only on two parameters: cohesin loop density and the contact capture radius determined by the experimental protocol. Applying this framework to diverse mammalian Hi-C datasets, we infer a conserved loop density of approximately six loops per megabase. Independent cohesin copy-number measurements from quantitative imaging and mass spectrometry match this value, indicating that loop extrusion is predominantly monomeric in vivo, although rare or transient higher-order assemblies cannot be excluded. More broadly, this framework integrates Hi-C, imaging, and biochemical measurements within a single physical model, providing new mechanistic insight into how motor proteins organize chromatin in vivo.

**Significance Statement:** How many cohesin complexes are required to extrude a chromatin loop in living cells remains a central question in genome biology. We develop a polymer-physics framework that links short-range Hi-C features to the density of cohesin-mediated loops in vivo. The theory explains a characteristic contact signature that depends solely on loop density. Applying this readout across mammalian datasets, we infer ∼ six loops per megabase in interphase chromatin, implying that ∼ 60 − 70% of the genome is folded within cohesin-mediated loops. Independent imaging and biochemical measurements yield comparable values, supporting a predominantly monomeric mode of loop extrusion in vivo while not excluding rare or transient dimeric events. By bridging polymer physics with genome-wide contact maps, this framework provides a quantitative route to dissect how motor proteins organize chromosomes.
