## Supplementary Table 1 for "A universal polymer signature in Hi-C resolves cohesin loop density and supports monomeric extrusion"

### Sheet: Sheet1
Reference	Cell type	Organism	Conditions	File name	Inferred T (from dip), kb	Inferred loop density (dip), per Mb	Inferred v0 (dip), kb	Inferred T (curve), kb	Inferred loop density (curve), per Mb	Inferred v0 (curve), kb	Inferred capture radius (dip), nm	Inferred capture radius (curve), nm
Bonev et al, Cell 2017	cortical neurons	mouse	rep 1	full_logder_y_bonev_HiC_CN_1.mm10.mapq_30.1000.mcool.pickle	200	5	8.5	190	5.26316	8.2	178.536	175.357
Bonev et al, Cell 2017	cortical neurons	mouse	rep 2	full_logder_y_bonev_HiC_CN_2.mm10.mapq_30.1000.mcool.pickle	200	5	9	160	6.25	7.2	183.712	164.317
Bonev et al, Cell 2017	cortical neurons	mouse	rep 3	full_logder_y_bonev_HiC_CN_3.mm10.mapq_30.1000.mcool.pickle	200	5	8.5	180	5.55556	7.6	178.536	168.819
Bonev et al, Cell 2017	cortical neurons	mouse	rep 4	full_logder_y_bonev_HiC_CN_4.mm10.mapq_30.1000.mcool.pickle	230	4.34783	10.1	200	5	9	194.615	183.712
Bonev et al, Cell 2017	cortical neurons	mouse	rep 5	full_logder_y_bonev_HiC_CN_5.mm10.mapq_30.1000.mcool.pickle	210	4.7619	7.7	200	5	7.3	169.926	165.454
Bonev et al, Cell 2017	cortical neurons	mouse	rep 6	full_logder_y_bonev_HiC_CN_6.mm10.mapq_30.1000.mcool.pickle	210	4.7619	8.4	210	4.7619	8.6	177.482	179.583
Bonev et al, Cell 2017	embryonic stem	mouse	rep 1	full_logder_y_bonev_HiC_ES_1.mm10.mapq_30.1000.mcool.pickle	200	5	5.9	200	5	5.7	148.745	146.202
Bonev et al, Cell 2017	embryonic stem	mouse	rep 2	full_logder_y_bonev_HiC_ES_2.mm10.mapq_30.1000.mcool.pickle	200	5	5.8	190	5.26316	5.5	147.479	143.614
Bonev et al, Cell 2017	embryonic stem	mouse	rep 3	full_logder_y_bonev_HiC_ES_3.mm10.mapq_30.1000.mcool.pickle	180	5.55556	5	210	4.7619	5.8	136.931	147.479
Bonev et al, Cell 2017	embryonic stem	mouse	rep 4	full_logder_y_bonev_HiC_ES_4.mm10.mapq_30.1000.mcool.pickle	170	5.88235	5.6	190	5.26316	6.1	144.914	151.245
Bonev et al, Cell 2017	cortical neurons	mouse	in vivo Hi-C rep 1	full_logder_y_bonev_HiC_ncx_CN_1.mm10.mapq_30.1000.mcool.pickle	200	5	8.4	180	5.55556	7.5	177.482	167.705
Bonev et al, Cell 2017	cortical neurons	mouse	in vivo Hi-C rep 2	full_logder_y_bonev_HiC_ncx_CN_2.mm10.mapq_30.1000.mcool.pickle	180	5.55556	8	180	5.55556	8	173.205	173.205
Bonev et al, Cell 2017	cortical neurons	mouse	in vivo Hi-C rep 3	full_logder_y_bonev_HiC_ncx_CN_3.mm10.mapq_30.1000.mcool.pickle	200	5	9	180	5.55556	8.1	183.712	174.284
Bonev et al, Cell 2017	cortical neurons	mouse	in vivo Hi-C rep 4	full_logder_y_bonev_HiC_ncx_CN_4.mm10.mapq_30.1000.mcool.pickle	190	5.26316	9.3	160	6.25	7.9	186.748	172.119
Rao et al, Cell 2014	GM12878	human	in situ	full_logder_y_rao_GM12878_inSitu_DpnII.hg38.mapq_30.1000.mcool.pickle	140	7.14286	3.2	150	6.66667	3.2	109.545	109.545
Rao et al, Cell 2014	HMEC	human	in situ	full_logder_y_rao_HMEC_inSitu_MboI.hg38.mapq_30.1000.mcool.pickle	140	7.14286	3.5	140	7.14286	3.6	114.564	116.19
Rao et al, Cell 2014	HUVEC	human	in situ	full_logder_y_rao_HUVEC_inSitu_MboI.hg38.mapq_30.1000.mcool.pickle	120	8.33333	7.7	120	8.33333	7.3	169.926	165.454
Rao et al, Cell 2014	IMR90	human	in situ	full_logder_y_rao_IMR90_inSitu_MboI.hg38.mapq_30.1000.mcool.pickle	140	7.14286	5.1	130	7.69231	4.4	138.293	128.452
Rao et al, Cell 2014	K562	human	in situ	full_logder_y_rao_K562_inSitu_MboI.hg38.mapq_30.1000.mcool.pickle	120	8.33333	5	140	7.14286	5.7	136.931	146.202
Rao et al, Cell 2014	KBM7	human	in situ	full_logder_y_rao_KBM7_inSitu_MboI.hg38.mapq_30.1000.mcool.pickle	170	5.88235	11.9	160	6.25	11.3	211.246	205.852
Rao et al, Cell 2014	NHEK	human	in situ	full_logder_y_rao_NHEK_inSitu_MboI.hg38.mapq_30.1000.mcool.pickle	210	4.7619	7.3	180	5.55556	6.3	165.454	153.704
Schwarzer et al, Nature 2017	hepatocytes	mouse	TAM control	full_logder_y_schwarzer_TAM.mm10.mapq_30.1000.mcool.pickle	240	4.16667	9.2	240	4.16667	6.8	185.742	159.687
Wutz et al, EMBO 2017	HeLa	human	control	full_logder_y_wutz_control.hg38.mapq_30.1000.mcool.pickle	140	7.14286	1.9	130	7.69231	1.9	84.4097	84.4097
Oksuz et al, Nature Methods 2021	ESC	human	FA+DSG, DpnII, R1+R2	full_logder_y_oksuz_esc_U54-ESC4DN-DSG-DpnII-R1-R2_hg38.mapq_30.1000.mcool.pickle	110	9.09091	3	110	9.09091	3	106.066	106.066
Oksuz et al, Nature Methods 2021	ESC	human	FA, DpnII, R1+R2	full_logder_y_oksuz_esc_U54-ESC4DN-FA-DpnII-R1-R2_hg38.mapq_30.1000.mcool.pickle	130	7.69231	9.1	130	7.69231	9	184.73	183.712
Oksuz et al, Nature Methods 2021	HFF	human	FA+DSG, DpnII, R1+R2	full_logder_y_oksuz_hff_U54-HFFc6-DSG-DpnII-R1-R2_hg38.mapq_30.1000.mcool.pickle	120	8.33333	1.7	150	6.66667	2	79.8436	86.6025
Oksuz et al, Nature Methods 2021	HFF	human	FA, DpnII	full_logder_y_oksuz_hff_hg38_deep.pickle	170	5.88235	7.2	160	6.25	6.6	164.317	157.321
Zhang et al, Nature 2019	erythroblasts	mouse	mid G1	full_logder_y_zhang_mid_G1.pickle	130	7.69231	2.2	160	6.25	2.3	90.8295	92.8709
Zhang et al, Nature 2019	erythroblasts	mouse	late G1	full_logder_y_zhang_late_G1.pickle	130	7.69231	2.6	150	6.66667	2.7	98.7421	100.623
Abramo et al, Nat Cell Bio 2019	HeLa	human	4h after prometa (mid G1)	full_logder_y_abramo_4h.pickle	150	6.66667	6.7	150	6.66667	6.6	158.509	157.321
Abramo et al, Nat Cell Bio 2019	HeLa	human	5h after prometa (mid G1)	full_logder_y_abramo_5h.pickle	140	7.14286	7.1	140	7.14286	7.1	163.172	163.172
Abramo et al, Nat Cell Bio 2019	HeLa	human	6h after prometa (late G1)	full_logder_y_abramo_6h.pickle	130	7.69231	8.2	140	7.14286	8.7	175.357	180.624
Abramo et al, Nat Cell Bio 2019	HeLa	human	7h after prometa (late G1)	full_logder_y_abramo_7h.pickle	170	5.88235	11.6	140	7.14286	9.3	208.567	186.748
Average					168.788	6.21045	6.7697	165.152	6.25424	6.37273	155.402	151.444
Std					36.4655	1.38676	2.75596	30.2202	1.14729	2.36264	35.7105	31.5044
